# The common evolution of fungicide persistence in cryptococcosis patients

**DOI:** 10.64898/2026.08.26.747313

**Authors:** Yuyan Xie, Weixin Ke, Xin Fan, Heping Xu, Wenzhao Wang, Zhen Zeng, Na Zhang, Haoran Ma, Zhongjie Tang, Huawei Zhu, Lei Jiang, Bo Zhu, Guohui Shi, Sihan Yang, Minling Yu, Feiyi Liu, Xixian Wang, Shaojie Li, Jian Xu, Koon Ho Wong, Xinping Xu, Cui Hua Liu, David S. Perlin, Yingchun Xu, Chong Li, Meng Xiao, Linqi Wang

**Author notes:** Correspondence (M.X.); (W.K.); (Y. Xu); (C.L.); (L.W.). These authors contributed equally (Yuyan Xie, Weixin Ke, Xin Fan, Heping Xu).

## Abstract

Fungicide persistence, the ability of dormant fungal cells to survive lethal drug exposure, undermines treatment efficacy, yet its clinical evolution remains largely unexplored. We assembled a nationwide collection of clinical *Cryptococcus neoformans* isolates from China and revealed extensive inter-strain variation in amphotericin B (AmB) persistence. This variation can arise from common evolutionary events in patients, generating previously undescribed high-persistence cryptococcal variants refractory to AmB clearance. Genome-wide fitness landscape analysis shows that persistence-associated mutations generally impose minimal fitness costs, facilitating persistence evolution even in fungistatic-resistant and hypervirulent genetic backgrounds. Machine learning identified deficient *ACO2* expression as a key predictor of high-persistence clinical isolates. *ACO2* deficiency reproduces the high-persistence phenotype by promoting POPC accumulation, which competes with AmB for its target. Moreover, the clinical-stage antifungal T-2307 effectively eliminates high-persistence strains across diverse genetic backgrounds. Collectively, our findings unveil common evolution of fungicide persistence in cryptococcosis patients, representing a previously overlooked clinical concern.
