## Supplemental Tables for "The common evolution of fungicide persistence in cryptococcosis patients": Table S6.xlsx

### Sheet: Sheet1
Table S6. Strains used in this study, related to STAR Methods
Strain numbers	Strains	Genotype	Source
W2022	H99α	Cryptococcus neoformans var. grubii, MAT α	Bahn YS
H4644	KN99 alpha/CMO26	Cryptococcus neoformans var. grubii, MAT α	Madhani HD
W12477	aco2Δ	H99α, CNAG_07908 (ACO2)::NAT	This study
W13274	aco2Δ + PH3-ACO2-mCherry	H99α, CNAG_07908 (ACO2)::NAT, PH3-ACO2-mCherry-NEO	This study
W5407	PSPS1-GFP-SPS1	H99α, PSPS1(CNAG_00848)-SPS1-NEO	This study
W13278	aco2Δ + PSPS1-GFP-SPS1	H99α, PSPS1(CNAG_00848)-SPS1-NEO, CNAG_07908(ACO2)::NAT	This study
W720	znf2Δ	H99α, CNAG_03366 (ZNF2)::NAT	This study
W12895	PACO2-ACO2-mCherry	H99α, PACO2(CNAG_07908)-ACO2-mCherry-NEO	This study
W12897	PACO2-ACO2-mCherry + PTEF1-MTS-GFP	H99α, PACO2(CNAG_07908)-ACO2-mCherry-NEO, PTEF1-MTS(CNAG_05132)-GFP-HYG	This study
W13281	PH3-ACO2	Cryptococcus neoformans (Clinical isolate F0794), PH3-ACO2(CNAG_07908)-NEO	This study
W13282	PH3-ACO2	Cryptococcus neoformans (Clinical isolate F0078), PH3-ACO2(CNAG_07908)-NEO	This study
W12476	PSPS1-GFP-SPS1	Cryptococcus neoformans (Clinical isolate F0644), PSPS1(CNAG_00848)-GFP-SPS1-NEO	This study
W12479	PSPS1-GFP-SPS1	Cryptococcus neoformans (Clinical isolate F0629), PSPS1(CNAG_00848)-GFP-SPS1-HYG	This study
W12480	PSPS1-GFP-SPS1	Cryptococcus neoformans (Clinical isolate F0498), PSPS1(CNAG_00848)-GFP-SPS1-HYG	This study
W12481	PSPS1-GFP-SPS1	Cryptococcus neoformans (Clinical isolate F0497), PSPS1(CNAG_00848)-GFP-SPS1-NEO	This study
W12482	PSPS1-GFP-SPS1	Cryptococcus neoformans (Clinical isolate F0711), PSPS1(CNAG_00848)-GFP-SPS1-NEO	This study
W12483	PSPS1-GFP-SPS1	Cryptococcus neoformans (Clinical isolate F0744), PSPS1(CNAG_00848)-GFP-SPS1-HYG	This study
