## Supplemental Tables for "The common evolution of fungicide persistence in cryptococcosis patients": Table S7.xlsx

### Sheet: Sheet1
Table S7. Primers used in this study, related to STAR Methods
Comments	Primer name	Sequence
ACO2 (CNAG_07908) deletion	ACO2 (CNAG_07908)_TEST_F	AGTCTGTGCCGAAGTTAGT
	ACO2 (CNAG_07908)_LEFT_R	CTGGCCGTCGTTTTACATGTATATGCCCGCTGTTAG
	ACO2 (CNAG_07908)_LEFT_F	ACATAGCATCAACGGACTT
	ACO2 (CNAG_07908)_RIGHT_F	GTCATAGCTGTTTCCTGCGACAGGAGATGAGGAGAA
	ACO2 (CNAG_07908)_TEST_R	GAGAACAGAGTCAACAATGCT
	ACO2 (CNAG_07908)_RIGHT_R	TTCCTTCCCAAATGCTACTC
	ACO2 (CNAG_07908)_sgRNA_gRNA_F	CTTGTACTTGAGCCAAGCAGTTTTAGAGCTAGAAATAGCAAGTT
	ACO2 (CNAG_07908)_sgRNA_U6_R	TGCTTGGCTCAAGTACAAGAACAGTATACCCTGCCGGTG
PSPS1-GFP-SPS1 construction	SPS1 (CNAG_00848) promoter-F	ATATCCATCACACTGGCGGCCGCATACAACCCGAGATGGCGT
	SPS1 (CNAG_00848) promoter-R	CTCCTCGCCCTTGCTCACCATTTGTAATATTCAATTAATCTG
	GFP-F	CAGATTAATTGAATATTACAAATGGTGAGCAAGGGCGAGGAG
	GFP-R	GTCCTAACGATGACATCTTGTACAGCTCGTCCAT
	SPS1 (CNAG_00848)-F	ATGGACGAGCTGTACAAGATGTCATCGTTAGGACAAAAAAAG
	SPS1 (CNAG_00848)-R	CTGCTACTGTAACCCTTAATTAAAGTGAAGAAGAAGCGCACGA
PACO2-ACO2 (CNAG_07908)-mCherry	ACO2 (CNAG_07908)-F	TATCCATCACACTGGCGGCCGCAGTCGACGCCGAAACGGT
	ACO2 (CNAG_07908)-R	CGCCCTTGCTCACCATTGCGATCGCGGCCTTACCGGCCTTCCT
PTEF1-MTS(CNAG_05132)-GFP	PTEF1-F	CAGATATCCATCACACTGGCGGCCGCCATTCTATGCTATACGGTAC
	PTEF1-MTS (CNAG_05132)-R	GCCATTTTGTAGGCCGGCCTTTGAAGTTTTCTGTGGAGA
	MTS (CNAG_05132)-F	GGCCGGCCTACAAAATGGCCTCTGCTATTCG
	MTS (CNAG_05132)-R	TTGCTCACCATGCGATCGCCAGACCTGGCGGCAGAGATG
	MTS (CNAG_05132)-GFP-F	GGCGATCGCATGGTGAGCAAGGGCGAGGA
	GFP-terminator-R	CTGCTACTGTAACCCTTAATTAATTAGTACAGCTCGTCCATGCCGT
ACO2 (CNAG_07908) overexpression	ACO2 (CNAG_07908) oe-F	CTCAGTACATTTATCACAGGCCGGCCCCCCATAATGATCAGACCACGCC
	ACO2 (CNAG_07908) oe-R	TACTGCTACTGTAACCCTTAATTAATTAGGCCTTACCGGCCTTCC
